# Cryptic Sex in *Leishmania* Depends on *SPO11* Paralogs

**DOI:** 10.64898/2026.02.05.703715

**Authors:** C.M.C. Catta-Preta, V.L. Da Silva, C. Meneses, K. Ghosh, D.L. Sacks

**Affiliations:** Laboratory of Parasitic Diseases, National Institute of Allergy and Infectious Diseases, National Institutes of Health, Bethesda, MD, USA; Department of Parasitology, Institute of Biomedical Sciences, University of São Paulo, São Paulo, SP, Brazil; Department of Biochemistry, Institute of Chemistry, University of São Paulo (USP), São Paulo, SP, Brazil; Department of Chemical and Biological Sciences, São Paulo State University (UNESP), Botucatu, SP, Brazil; Laboratory of Malaria and Vector Research, Institute of Allergy and Infectious Diseases, National Institutes of Health, Bethesda, MD, USA

**Keywords:** Meiosis, DNA double-strand breaks, hybridization, aneuploidy, *Leishmania*, Kinetoplastida

## Abstract

Genetic exchange in *Leishmania* is established, yet the molecular mechanisms enabling hybrid formation in sand flies remain poorly defined. In *Leishmania*, as in plants and several protists, two paralogs of the conserved meiotic endonuclease SPO11 are present, but their contribution to hybridization is unknown. Here, we dissect the roles of SPO11-1 and SPO11-2 during in vivo sand fly infections using targeted gene deletions, catalytically-dead mutants, expression analyses, and genome-wide characterization of hybrid progeny. We show that both SPO11 paralogs are essential for efficient hybridization: deletion of either paralog in both parents abolishes hybrid recovery, and catalytic inactivation fails to rescue mating. When only one parent lacks SPO11-1 or SPO11-2, hybrid formation is reduced in a strain-dependent manner, revealing asymmetric requirements for each paralog. Genomic analysis of hybrids from SPO11-deficient crosses reveals polyploidy and altered parental genome contributions, including unbalanced and near-balanced triploid configurations, indicating disrupted reductional processes. Together, these results establish SPO11-dependent DNA break formation as a core requirement for *Leishmania* hybridization and define distinct, strain-specific roles for the two SPO11 paralogs.

**Highlights:**

□ *Leishmania* encodes two non-redundant *SPO11* paralogs that are differentially required in each mating partner for efficient hybridization.
□ The catalytic activity of SPO11 is essential, indicating conservation of its ancestral mode of action.
□ Loss of either paralog disrupts reductional division and prevents balanced genome segregation.
□ Cell fusion proceeds without *SPO11*, revealing a separation between fusion and meiosis-like functions.
□ *SPO11*-deficient hybrids show widespread aneuploidy and highly distorted parental genome contributions.
