## Supplementary material for "Cryptic Sex in *Leishmania* Depends on *SPO11* Paralogs": Table S1

### Sheet: Sheet1
Crosses SPO11-1 mutants (Experiment 1) - Inf: 02-08-2024	Sand fly midguts (plate results)			Sand fly midguts (flow cytometry results)			Ploidy (PI - DNA staining)
	Total	Positive midguts	% positive midguts	Total	Positive midguts	% positive midguts	diploid		triploid		tetraploid
							Total	%	Total	%	Total	%
L tropica MA37 eGFP-Neo + L tropica L747 mCH-Sat	50	13	26	50	13	26	10	76.9231	3	23.0769	0	0
L tropica MA37 Δspo11-1 eGFP-Neo + L tropica L747 mCH-Sat	42	7	16.6667	42	7	16.6667	1	14.2857	5	71.4286	1	14.2857
L tropica MA37 eGFP-Neo + L tropica L747 Δspo11-1 mCH-Sat	78	3	3.84615	78	2	2.5641	1	50	1	50	0	0
L tropica MA37 Δspo11-1 eGFP-Neo + L tropica L747 Δspo11-1 mCH-Sat	65	0	0	65	0	0	0	0	0	0	0	0
Crosses SPO11-2 mutants (Experiment 1) - Inf: 02-15-2024	Sand fly midguts (plate results)			Sand fly midguts (flow cytometry results)			Ploidy (PI - DNA staining)
	Total	Positive midguts	% positive midguts	Total	Positive midguts	% positive midguts	diploid		triploid		tetraploid
							Total	%	Total	%	Total	%
L tropica MA37 eGFP-Neo + L tropica L747 mCH-Sat	58	23	39.6552	58	23	39.6552	18	78.2609	5	21.7391	0	0
L tropica MA37 Δspo11-2 eGFP-Neo + L tropica L747 mCH-Sat	45	1	2.22222	44	1	2.27273	0	0	1	100	0	0
L tropica MA37 eGFP-Neo + L tropica L747 Δspo11-2 mCH-Sat	44	15	34.0909	45	1	2.22222	0	0	11	1100	4	400
L tropica MA37 Δspo11-2 eGFP-Neo + L tropica L747 Δspo11-2 mCH-Sat	46	0	0	46	0	0	0	0	0	0	0	0
Crosses SPO11-1 mutants (Experiment 2) - Inf: 05-03-2024	Sand fly midguts (plate results)			Sand fly midguts (flow cytometry results)			Ploidy (PI - DNA staining)
	Total	Positive midguts	% positive midguts	Total	Positive midguts	% positive midguts	diploid		triploid		tetraploid
							Total	%	Total	%	Total	%
L tropica MA37 eGFP-Neo + L tropica L747 mCH-Sat	40	6	15	40	6	15	5	83.3333	1	16.6667	0	0
L tropica MA37 Δspo11-1 eGFP-Neo + L tropica L747 mCH-Sat	54	14	25.93	54	14	25.93	0	0	12	85.7143	2	14.2857
L tropica MA37 eGFP-Neo + L tropica L747 Δspo11-1 mCH-Sat	47	1	2.12766	47	1	2.12766	0	0	1	100	0	0
L tropica MA37 eGFP-Neo + L tropica L747 Δspo11-1::SPO11-1 WT mCH-Sat	40	4	10	40	4	10	3	75	1	25	0	0
L tropica MA37 Δspo11-1 eGFP-Neo + L tropica L747 Δspo11-1::SPO11-1 Y160F mCH-Sat	70	5	7.14286	70	5	7.14286	0	0	4	80	1	20
Crosses SPO11-1 mutants (Experiment 3) - Inf: 08-07-2025	Sand fly midguts (plate results)			Sand fly midguts (flow cytometry results)			Ploidy (PI - DNA staining)
	Total	Positive midguts	% positive midguts	Total	Positive midguts	% positive midguts	diploid		triploid		tetraploid
							Total	%	Total	%	Total	%
L tropica MA37 eGFP-Neo + L tropica L747 mCH-Sat	96	37	38.5417	96	37	38.5417	24	64.8649	11	29.7297	2	5.40541
L tropica MA37 eGFP-Neo + L tropica L747 Δspo11-1 mCH-Sat	136	10	7.35294	136	10	7.35294	0	0	9	90	1	10
L tropica MA37 Δspo11-1 eGFP-Neo + L tropica L747 Δspo11-1 mCH-Sat	93	1	1.07527	93	1	1.07527	0	0	0	0	1	100
L tropica MA37 eGFP-Neo + L tropica L747 Δspo11-1::SPO11-1 WT mCH-Sat	121	6	4.95868	121	6	4.95868	5	83.3333	1	16.6667	0	0
L tropica MA37 Δspo11-1 eGFP-Neo + L tropica L747 Δspo11-1::SPO11-1 Y160F mCH-Sat	100	12	12	100	11	11	1	9.09091	7	63.6364	2	18.1818
Crosses SPO11-2 mutants (Experiment 2) - Inf: 12-09-2024	Sand fly midguts (plate results)			Sand fly midguts (flow cytometry results)			Ploidy (PI - DNA staining)
	Total	Positive midguts	% positive midguts	Total	Positive midguts	% positive midguts	diploid		triploid		tetraploid
							Total	%	Total	%	Total	%
L tropica MA37 eGFP-Neo + L tropica L747 mCH-Sat	15	5	33.3333	15	5	33.3333	4	80	1	20	0	0
L tropica MA37 Δspo11-2 eGFP-Neo + L tropica L747 mCH-Sat	39	0	0	39	0	0	0	0	0	0	0	O
L tropica MA37 Δspo11-2::SPO11-2 WT eGFP-Neo + L tropica L747 mCH-Sat	6	2	33.3333	6	2	33.3333	2	100	0	0	0	0
L tropica MA37 Δspo11-2::SPO11-2 Y100F eGFP-Neo + L tropica L747 mCH-Sat	40	2	5	40	2	5	1	50	1	50	0	0
Crosses SPO11-2 mutants (Experiment 3) - Inf: 08-20-2025	Sand fly midguts (plate results)			Sand fly midguts (flow cytometry results)			Ploidy (PI - DNA staining)
	Total	Positive midguts	% positive midguts	Total	Positive midguts	% positive midguts	diploid		triploid		tetraploid
							Total	%	Total	%	Total	%
L tropica MA37 eGFP-Neo + L tropica L747 mCH-Sat	87	33	37.931	87	33	37.931	28	84.8485	4	12.1212	1	3.0303
L tropica MA37 Δspo11-2 eGFP-Neo + L tropica L747 mCH-Sat	68	0	0	68	0	0	0	0	0	0	0	0
L tropica MA37 Δspo11-2::SPO11-2 WT eGFP-Neo + L tropica L747 mCH-Sat	76	14	18.4211	76	14	18.4211	13	92.8571	1	7.14286	0	0
L tropica MA37 Δspo11-2::SPO11-2 Y100F eGFP-Neo + L tropica L747 mCH-Sat	72	5	6.94444	72	5	6.94444	1	0	3	0	1	0
