## Supplementary material for "Cryptic Sex in *Leishmania* Depends on *SPO11* Paralogs": Table S3

### Sheet: Sheet1
Oligo name	Description	Sequence
CP-OL000	sgRNA-Universal rerverse	aaaagcaccgactcggtgccactttttcaagttgataacggactagccttattttaacttgctatttctagctctaaaac
CP-OL609	LeishGEdit CRISPR (T7Cas9) Non-barcoded upstream forward	GTCCTCTCGTCATTTGCTCTCTTACGCTTGgtataatgcagacctgctgc
CP-OL610	LeishGEdit CRISPR (T7Cas9) Upstream reverse	GGGGTCGCGGGAGGTGGGCGTGGTGGACATactacccgatcctgatccag
CP-OL611	LeishGEdit CRISPR (T7Cas9) Upstream sgRNA	gaaattaatacgactcactataggTCTGTATCTGTGTAGACACAgttttagagctagaaatagc
CP-OL612	LeishGEdit CRISPR (T7Cas9) Downstream forward	CGGTGCGATGCGGAGTTGAGTGAAGGATGCggttctggtagtggttccgg
CP-OL613	LeishGEdit CRISPR (T7Cas9) Downstream reverse	TGGCGCAGAGGTTGCAGCTACGGTGACTGAccaatttgagagacctgtgc
CP-OL614	LeishGEdit CRISPR (T7Cas9) Downstream sgRNA	gaaattaatacgactcactataggCATCACACTGGGGATGTTTCgttttagagctagaaatagc
CP-OL615	Checking CDS presence/absence (internal primers) forward	GGCTCGAAGTTGTGGCGC
CP- OL616	Checking CDS presence/absence (internal primers) reverse	GGGCTGCAGGGCATGAAC
CP- OL617	Checking integration of repair template forward	GTGACACGCCTCTCTTGTCA
CP-OL091	Checking integration of PAC (General primer) reverse	CCGTTGGCTTGTATTCAGTCA
CP-OL062	Checking integration of BSD (General primer) reverse	GACGATACAAGTCAGGTTG
CP-OL243	Check integration of fluorescent tags in SSU reverse	AGGAAGCCAAGTCATCCATC
CP-OL539	Internal Primer for mNeonGreen R	CTGGCCATATTGTCTTCCTCAC
CP-OL694	pLEXSY-mCH-Sat to Bsd forward	aactagcctcggagatcc
CP-OL695	pLEXSY-mCH-Sat to Bsd reverse	ttactaggatctggctgc
CP-OL696	BSDr for pLEXSY-mCH forward	cagcagccagatcctagtaaatgcctttgtctcaagaagaatc
CP-OL697	BSDr for pLEXSY-mCH reverse	gtggatctccgaggctagttgccctcccacacataacc
CP-OL698	pLEXSY-Bsd w/o mCherry forward	gcggccgccctcctcctc
CP-OL699	pLEXSY-Bsd w/o mCherry reverse	tggcagatctggctgctgtggag
CP-OL700	LtroSPO11-1-CDS for pLEXSY-Bsd forward	cacagcagccagatctgccaatgacggacagctttacc
CP-OL701	LtroSPO11-1-CDS for pLEXSY-Bsd reverse	aggaggaggagggcggccgctcagatgtactgacggcg
CP-OL702	LtroSPO11-2-CDS for pLEXSY-Bsd forward	cacagcagccagatctgccaatgtccaccacgcccacc
CP-OL703	LtroSPO11-2-CDS for pLEXSY-Bsd reverse	aggaggaggagggcggccgctcagcatccttcactcaactcc
CP-OL647	LtroSPO11-1_Mut-Y160F forward	CGATGTATACtttCACCTCGTCCG
CP-OL648	LtroSPO11-1_Mut-Y160F reverse	CGCTGTGTCGCCACG
CP-OL649	LtroSPO11-2_Mut-Y100F forward	TGACTTGTACtttCGCAACCCGC
CP-OL650	LtroSPO11-2_Mut-Y100F reverse	CGCTCCGTGCACACG
CP-OL282	LtroGAPDH-qPCR forward	GAACGAGCACTTTGTCAAGC
CP-OL283	LtroGAPDH-qPCR reverse	GGACGTGTAGAGAATGAGATCG
CP-OL764	LtroSPO11-1-qPCR forward	ATGCCGCTACCACTTCTAAG
CP-OL765	LtroSPO11-1-qPCR reverse	GATGAAGACGCTAACCCTGAG
CP-OL766	LtroSPO11-2-qPCR forward	CAAGAGACACCTTACTCGCTC
CP-OL767	LtroSPO11-2-qPCR reverse	CGCTTGATACTTTCGTGGGTC
